# Population genomics of postglacial western eurasia

**DOI:** 10.1101/2022.05.04.490594

**Authors:** Morten E. Allentoft, Martin Sikora, Alba Refoyo-Martínez, Evan K. Irving-Pease, Anders Fischer, William Barrie, Andrés Ingason, Jesper Stenderup, Karl-Göran Sjögren, Alice Pearson, Bárbara Sousa da Mota, Bettina Schulz Paulsson, Alma Halgren, Ruairidh Macleod, Marie Louise Schjellerup Jørkov, Fabrice Demeter, Lasse Sørensen, Poul Otto Nielsen, Rasmus A. Henriksen, Tharsika Vimala, Hugh McColl, Ashot Margaryan, Melissa Ilardo, Andrew Vaughn, Morten Fischer Mortensen, Anne Birgitte Nielsen, Mikkel Ulfeldt Hede, Niels Nørkjær Johannsen, Peter Rasmussen, Lasse Vinner, Gabriel Renaud, Aaron Stern, Theis Zetner Trolle Jensen, Gabriele Scorrano, Hannes Schroeder, Per Lysdahl, Abigail Daisy Ramsøe, Andrei Skorobogatov, Andrew Joseph Schork, Anders Rosengren, Anthony Ruter, Alan Outram, Aleksey A. Timoshenko, Alexandra Buzhilova, Alfredo Coppa, Alisa Zubova, Ana Maria Silva, Anders J. Hansen, Andrey Gromov, Andrey Logvin, Anne Birgitte Gotfredsen, Bjarne Henning Nielsen, Borja González-Rabanal, Carles Lalueza-Fox, Catriona J. McKenzie, Charleen Gaunitz, Concepción Blasco, Corina Liesau, Cristina Martinez-Labarga, Dmitri V. Pozdnyakov, David Cuenca-Solana, David O. Lordkipanidze, Dmitri En’shin, Domingo C. Salazar-García, T. Douglas Price, Dušan Borić, Elena Kostyleva, Elizaveta V. Veselovskaya, Emma R. Usmanova, Enrico Cappellini, Erik Brinch Petersen, Esben Kannegaard, Francesca Radina, Fulya Eylem Yediay, Henri Duday, Igor Gutiérrez-Zugasti, Ilya Merts, Inna Potekhina, Irina Shevnina, Isin Altinkaya, Jean Guilaine, Jesper Hansen, Joan Emili Aura Tortosa, João Zilhão, Jorge Vega, Kristoffer Buck Pedersen, Krzysztof Tunia, Lei Zhao, Liudmila N. Mylnikova, Lars Larsson, Laure Metz, Levon Yepiskoposyan, Lisbeth Pedersen, Lucia Sarti, Ludovic Orlando, Ludovic Slimak, Lutz Klassen, Malou Blank, Manuel González-Morales, Mara Silvestrini, Maria Vretemark, Marina S. Nesterova, Marina Rykun, Mario Federico Rolfo, Marzena Szmyt, Marcin Przybyła, Mauro Calattini, Mikhail Sablin, Miluše Dobisíková, Morten Meldgaard, Morten Johansen, Natalia Berezina, Nick Card, Nikolai A. Saveliev, Olga Poshekhonova, Olga Rickards, Olga V. Lozovskaya, Olivér Gábor, Otto Christian Uldum, Paola Aurino, Pavel Kosintsev, Patrice Courtaud, Patricia Ríos, Peder Mortensen, Per Lotz, Per Persson, Pernille Bangsgaard, Peter de Barros Damgaard, Peter Vang Petersen, Pilar Prieto Martinez, Piotr Włodarczak, Roman V. Smolyaninov, Rikke Maring, Roberto Menduiña, Ruben Badalyan, Rune Iversen, Ruslan Turin, Sergey Vasilyev, Sidsel Wåhlin, Svetlana Borutskaya, Svetlana Skochina, Søren Anker Sørensen, Søren H. Andersen, Thomas Jørgensen, Yuri B. Serikov, Vyacheslav I. Molodin, Vaclav Smrcka, Victor Merz, Vivek Appadurai, Vyacheslav Moiseyev, Yvonne Magnusson, Kurt H. Kjær, Niels Lynnerup, Daniel J. Lawson, Peter H. Sudmant, Simon Rasmussen, Thorfinn Korneliussen, Richard Durbin, Rasmus Nielsen, Olivier Delaneau, Thomas Werge, Fernando Racimo, Kristian Kristiansen, Eske Willerslev

## Abstract

Western Eurasia witnessed several large-scale human migrations during the Holocene^1–5^. To investigate the cross-continental impacts we shotgun-sequenced 317 primarily Mesolithic and Neolithic genomes from across Northern and Western Eurasia. These were imputed alongside published data to obtain diploid genotypes from >1,600 ancient humans. Our analyses revealed a ‘Great Divide’ genomic boundary extending from the Black Sea to the Baltic. Mesolithic hunter-gatherers (HGs) were highly genetically differentiated east and west of this zone, and the impact of the neolithisation was equally disparate. Large-scale ancestry shifts occurred in the west as farming was introduced, including near-total replacements of HGs in many areas, whereas no substantial ancestry shifts happened east of the zone during the same period. Similarly, relatedness decreased in the west from the Neolithic transition onwards, while east of the Urals relatedness remained high until ∼4,000 BP, consistent with persistence of localised HG groups. The boundary dissolved when Yamnaya-related ancestry spread across western Eurasia around 5,000 BP resulting in a second major turnover that reached most parts of Europe within a 1,000-year span. The genetic origin and fate of the Yamnaya have remained elusive but we demonstrate that HGs from the Middle Don region contributed ancestry to them. Yamnaya-groups later admixed with individuals associated with the Globular Amphora Culture before expanding into Europe. Similar turnovers occurred in western Siberia, where we report new genomic data from a ‘Neolithic steppe’ cline spanning the Siberian forest steppe to Lake Baikal. These prehistoric migrations had profound and lasting effects on the genetic diversity of Eurasian populations.
