## Supplementary Data XIV for "Population genomics of postglacial western eurasia"

### Sheet: Supp. Data XIV. Admix dates
Supplementary Data XIV. Admixture time estimates
		Admixture time (generations)		Admixture time (years)		Target average age (years before present)	Admixture age (years before present)
Analysis group	Target	estimate	SE	estimate	SE		average	low	high
HG / Farmer	Europe SE	10.917	4.449	316.593	129.021	7026.75	7343.34	5486.57	9419.61
	Italy	56.301	4.909	1632.73	142.361	4712.88	6345.61	4340.37	8967.09
	Iberia	45.545	4.244	1320.81	123.076	5778.43	7099.24	5347.73	8867.88
	France	34.138	2.752	990.002	79.808	5964.71	6954.71	5165.19	8227.81
	British Isles	54.231	3.888	1572.7	112.752	5357.98	6930.68	6109.95	7615.45
	Denmark	24.759	2.745	718.011	79.605	5372.36	6090.37	5053.41	6638.62
	Sweden / Norway	42.628	3.265	1236.21	94.685	5016.55	6252.76	5673.53	6780.9
	Sweden PWC	45.126	9.571	1308.65	277.559	4890.25	6198.9	5581.1	6877.21
	Europe E	36.486	3.966	1058.09	115.014	4908.03	5966.12	5343.08	7354.11
Farmer / Steppe	Europe SE	35.024	6.433	1015.7	186.557	3542.06	4557.75	3506.14	5342.25
	Italy	76.418	9.929	2216.12	287.941	2699.75	4915.87	4378.18	5645.06
	Iberia	37.797	7.119	1096.11	206.451	3605.33	4701.45	4239.66	5543.56
	France	33.258	4.576	964.482	132.704	3621.97	4586.45	3281.78	5621.19
	British Isles	16.725	2.231	485.025	64.699	3774.33	4259.36	3904.33	4525.72
	Denmark	28.29	2.869	820.41	83.201	3905.81	4726.22	3704.21	5704.61
	Sweden / Norway	20.762	3.158	602.098	91.582	4085.65	4687.75	4120.52	5503.68
	Baltic	38.135	7.922	1105.91	229.738	3457.12	4563.03	3216.18	6374.65
	Europe E	17.564	2.447	509.356	70.963	3984.17	4493.52	3081.39	5410.32
Specific	Iberia farmer early	6.607	2.535	191.603	73.515	7241	7432.6	7131.09	7689.12
	Middle Don HG	39.057	18.134	1132.65	525.886	7345.5	8478.15	7778.77	9133.54
	Okunevo	12.837	1.658	372.273	48.082	4256.62	4628.89	4074.19	5270.35
	Lake Baikal LNBA	39.283	11.161	1139.21	323.669	4834.07	5973.28	4541.54	7354.88
